# Nucleosome conformation dictates the histone code

**DOI:** 10.1101/2022.02.21.481373

**Authors:** Matthew R. Marunde, Harrison A. Fuchs, Jonathan M. Burg, Irina K. Popova, Anup Vaidya, Nathan W. Hall, Matthew J. Meiners, Rachel Watson, Sarah A. Howard, Katherine Novitzky, Eileen McAnarney, Marcus A. Cheek, Zu-Wen Sun, Bryan J. Venters, Michael-C. Keogh, Catherine A. Musselman

## Abstract

Histone post-translational modifications (PTMs) play a critical role in chromatin regulation. It has been proposed that these PTMs form localized ‘codes’ that are read by specialized regions (reader domains) in chromatin associated proteins (CAPs) to regulate downstream function. Substantial effort has been made to define [CAP-histone PTM] specificity, and thus decipher the histone code / guide epigenetic therapies. However, this has largely been done using a reductive approach of isolated reader domains and histone peptides, with the assumption that PTM readout is unaffected by any higher order factors. Here we show that CAP-histone PTM interaction is in fact dependent on nucleosome context. Our results indicate this is due to histone tail accessibility and the associated impact on binding potential of reader domains. We further demonstrate that the *in vitro* specificity of a tandem reader for PTM-defined nucleosomes is recapitulated in a cellular context. This necessitates we refine the ‘histone code’ concept and interrogate it at the nucleosome level.

---

The eukaryotic genome exists in the cell nucleus in the form of chromatin, a complex between DNA and histone proteins. The basic repeating chromatin subunit is the nucleosome (hereafter Nuc): an octamer of core histones (two each of H2A, H2B, H3, and H4) wrapped by ∼147 base pairs of DNA (**Fig. 1a**)^1^. Chromatin organization is critical for regulation of the underlying genome and is spatially and temporally controlled throughout development and within somatic cells. One of the major mechanisms to modulate chromatin structure is post-translational modification (PTM) of the histone proteins, particularly on their N-terminal and C-terminal tails (**Fig. 1a**). Globally speaking, particular histone PTMs are correlated with distinct chromatin states (*e*.*g*. transcriptional activation/repression, damaged DNA) and genomic elements (*e*.*g*. gene enhancers, centromeres)^2–4^. Importantly, it has been proposed that histone PTMs function in diverse combinations, perhaps even forming a ‘histone code’^5–7^ read by <u>C</u>hromatin-<u>A</u>ssociated <u>P</u>roteins (CAPs) via their various ‘reader domains’, thus localizing and/or regulating CAP activity^8,9^. However, the dictates of such a code and role that reader domains play in mediating same is hotly debated, as it has been challenging to: determine the pattern of PTMs read out by tandem domains *in vitro*, determine whether this pattern is actually being discerned in the *in vivo* context, and finally determine if this leads to a unique biological outcome^10^. Resolving this situation is critical not only to define the fundamentals of the histone code, but also as efforts ramp up to utilize PTM patterns in disease diagnostics and therapeutically target CAP-PTM associations^11–14^.

**Fig. 1.**

BPTF PHD-BD demonstrates restricted and synergistic PTM binding in the nucleosome *vs*. peptide context. **a)** The nucleosome core particle (PDB: 3LZ0) (Nuc): histone N- and C-terminal tails (as defined by trypsin digest and to relative scale) are depicted as dotted lines. **b)** Secondary domain architecture of BPTF [Uniprot Q12830; 3,046 aa; 338 kDa]. Region covered by the C-terminal tandem PHD-BD (aa 2865-3036; as used throughout this study) is in blue. **c**,**d)** Alpha counts plotted as a function of GST-PHD-BD Query concentration from dCypher assays with histone peptide (**c**) or Nuc (**d**) Targets. **e)** Relative EC_50_ (EC_50_^rel^) and 95% confidence interval (CI^95^) values from dCypher curves (in **c**,**d** and **Extended Data Fig. 1d**,**e**; for calculation see **Methods** and **Suppl. Discussion**). Targets are color coded as per legends. ND, Not Determined.

As a starting point, it is critical to clearly establish the PTM patterns actually engaged by reader domains. To date, the *in vitro* specificity of individual readers has almost exclusively been determined using modified histone tail peptides^9,15,16^. However, this approach provides no insight as to any effect of Nuc context. Moreover, our understanding of the selectivity for PTM patterns can only be inferred as a simple sum of the specificity for individual reader domains, again ignoring any effect of Nuc context^15,17^. Many enzymes that act on the histone tails (*e*.*g*. lysine demethylases / methyltransferases) show altered activity when comparing peptide and Nuc substrates^18–22^, suggesting the importance of the higher order environment. Similarly, several studies indicate that reader domains have altered affinity for histone tails in the Nuc context^23–26^. Thus, an essential question arises; does Nuc context alter histone PTM pattern readout? Here we show this is indeed the case, with not only affinity but also specificity impacted for each individual and a tandem of reader domains. We find an overall decrease in the affinity of each reader for histone tails, and a change in their preferred PTM pattern on Nucs versus peptides. Our results support this is largely due to accessibility in the Nuc context, in which histone tails must be displaced from DNA to enable PTM readout. This alters the engagement of individual domains and the multivalent activity of the tandem domains. We propose that the ‘histone code’ is ultimately defined by a combination of three elements: 1) the PTMs that can be recognized and bound by individual reader domains; 2) accessibility of the modified histone tails in the Nuc context; and, 3) the organization and multivalent binding potential of grouped domains (where the whole is greater than the sum of the parts).
